# NanoARG: A web service for identification of antimicrobial resistance elements from nanopore-derived environmental metagenomes

**DOI:** 10.1101/483248

**Authors:** G. A. Arango-Argoty, D. Dai, A. Pruden, P. Vikesland, L. S. Heath, L. Zhang

**Affiliations:** Department of Computer Science, Virginia Tech, Blacksburg, VA, USA; Department of Civil and Environmental Engineering, Virginia Tech, Blacksburg, VA, USA

## Abstract

Direct selection pressures imposed by antibiotics, indirect pressures by co-selective agents, and horizontal gene transfer are fundamental drivers of the evolution and spread of antibiotic resistance. Therefore, effective environmental monitoring tools should ideally capture not only antibiotic resistance genes (ARGs), but also mobile genetic elements (MGEs) and indicators of co-selective forces, such as metal resistance genes (MRGs). Further, a major challenge towards characterizing potential human risk is the ability to identify bacterial host organisms, especially human pathogens. Historically, short reads yielded by next-generation sequencing technology has hampered confidence in assemblies for achieving these purposes. Here we introduce NanoARG, an online computational resource that takes advantage of long reads produced by MinION nanopore sequencing. Specifically, long nanopore reads enable identification of ARGs in the context of relevant neighboring genes, providing relevant insight into mobility, co-selection, and pathogenicity. NanoARG allows users to upload sequence data online and provides various means to analyze and visualize the data, including quantitative and simultaneous profiling of ARG, MRG, MGE, and pathogens. NanoARG is publicly available and freely accessible at http://bench.cs.vt.edu/nanoARG.
