## Supplementary material for "NanoARG: A web service for identification of antimicrobial resistance elements from nanopore-derived environmental metagenomes"

### Sheet: Pathogens
Pathogen	CHE_INF	IND_INF	HK_INF	HK_AS	GEM
Acinetobacter baumannii	3 (4)	4 (6)	12 (16)	6 (6)	0 (0)
Pseudomonas aeruginosa	7 (6)	58 (74)	12 (13)	7 (11)	0 (0)
Enterobacteriaceae	0 (0)	0 (0)	2 (2)	0 (0)	0 (0)
Enterococcus faecium	0 (0)	0 (0)	0 (0)	1 (1)	0 (0)
Staphylococcus aureus	0 (0)	0 (0)	0 (0)	1 (1)	0 (0)
Helicobacter pylori	0 (0)	0 (0)	0 (0)	0 (0)	0 (0)
Campylobacter spp	0 (0)	0 (0)	0 (0)	1 (1)	0 (0)
Salmonellae	0 (0)	0 (0)	0 (0)	0 (0)	0 (0)
Neisseria gonorrhoeae	0 (0)	0 (0)	3 (6)	0 (0)	0 (0)
Streptococcus pneumoniae	0 (0)	0 (0)	1 (1)	0 (0)	0 (0)
Haemophilus influenzae	0 (0)	0 (0)	1 (1)	0 (0)	0 (0)
Shigella spp	0 (0)	0 (0)	0 (0)	0 (0)	0 (0)
*Notation: Reads (ARGs)

### Sheet: Pseudomonas_aeruginosa
Category	ARG	CHE_INF	HK_INF	IND_AS	HK_AS	GEM
multidrug	nfxB	0	1	3	0	0
	OprJ	0	0	1	0	0
	mtrA	0	1	0	0	0
	acrB	0	0	1	0	0
	mexC	0	0	11	1	0
	mexK	1	0	0	0	0
	mdsb	0	1	0	0	0
	CRP	0	0	0	1	0
	MexD	0	3	30	1	0
	oprJ	0	0	15	1	0
aminoglycoside	Ant3Ia	0	0	1	0	0
	aadA11	1	0	0	0	0
	strA	0	1	3	0	0
	aadA6	1	0	1	0	0
	APH(3'')-Ib	0	0	1	0	0
	APH(6)-Id	0	0	4	0	0
	Ant2Ia	0	0	1	0	0
beta lactam	OXA-53	1	0	0	0	0
	IMP-7	0	0	0	2	0
	CARB-3	0	0	0	1	0
	IMP-2	0	0	0	1	0
	VIM-18	0	1	0	0	0
	OXA-21	2	0	0	0	0
	VIM-1	0	1	0	0	0
bacitracin	uppP	1	0	1	0	0
chloramphenicol	cmlA5	0	1	0	0	0
quinolone	qacH	0	0	0	2	0
sulfonamide	sul1	0	2	1	1	0
total reads		7	12	74	11	0

### Sheet: Acinetobacter baumannii
Category	ARG	CHE_INF	HK_INF	IND_AS	HK_AS	GEM
aminoglycoside	J635 4357	0	1	0	0	0
	APH(3'')-Ib	0	3	0	0	0
	APH(6)-Id	0	7	1	0	0
	aadA1	1	0	0	0	0
	aphE	0	1	0	0	0
	Ant2Ia	0	1	0	0	0
beta lactam	VEB-6	0	0	1	3	0
	OXA-10	1	1	0	0	0
	VEB-7	0	1	0	0	0
	blaVEB-11	0	0	0	2	0
	GES-24	1	0	0	0	0
chloramphenicol	catB3	0	0	1	0	0
polymyxin	RosB	0	1	0	0	0
quinolone	mfd	0	0	0	1	0
sulfonamide	sul2	1	0	0	0	0
	sul1	0	0	3	0	0
Total reads		4	16	6	6	0
